# High-throughput 5’P sequencing enables the study of degradation-associated ribosome stalls

**DOI:** 10.1101/2020.06.22.165134

**Authors:** Yujie Zhang, Vicent Pelechano

**Affiliations:** SciLifeLab, Department of Microbiology, Tumor and Cell Biology, Karolinska Instituet, Solna, 171 65, Sweden

## Abstract

RNA degradation is critical for gene expression and mRNA quality control. mRNA degradation is connected to the translation process up to the degree that 5’-3’ mRNA degradation follows the las translating ribosome. Here we present an improved high-throughput 5’P degradome RNA sequencing method (HT-5Pseq). HT-5Pseq is easy, scalable and uses affordable duplex-specific nuclease based rRNA depletion. We investigate *in vivo* ribosome stalls focusing on translation termination. By comparing ribosome stalls identified by ribosome profiling, disome-seq and HT-5PSeq we identify that degradation-associated ribosome stalls are often enriched in Arg preceding the stop codon. On the contrary, mRNAs depleted for those stalls use more frequently TAA stop codon preceded by hydrophobic amino acids. Finally, we shown that termination stalls identified by HT-5Pseq, and not by other approaches, are associated to decreased mRNA stability. Our work suggests that ribosome stalls associated to mRNA decay can be easily captured by investigating the 5’P degradome.
