## Supplementary Tables S1-S4 for "High-throughput 5’P sequencing enables the study of degradation-associated ribosome stalls"

### Sheet: Table S1  rRNA depletion oligos
Table S1 rRNA depeltion oligos
Oligo Name	Sequence 5' to 3'
18S-1	GTTT GACCTCAAATCAGGTAGGAGTACCCGCTGAACT
18S-2	AAACTTTCAACAACGGATCTCTTGGTTCTCG
18S-3	TATCTGGTTGATCCTGCCAGTAGTCATATGCTTGTC
18S-4	CAAAGATTAAGCCATGCATGTCTAAGTATAAGC
18S-5	CAGTGAAACTGCGAATGGCTCATTAAATCAG
18S-6	CATGGTATAACTGTGGTAATTCTAGAGCTAATACATGC
18S-7	ACCCTTTGGAAGAGATGTATTTATTAGAT
18S-8	TGATGATTCATAATAACTTTTCGAATCGCATGGC
18S-9	TGGCGATGGTTCATTCAAATTTCTGCCCTATCAACTT
18S-10	TCCTAATTCAGGGAGGTAGTGACAATAAATAACGA
18S-11	TACCTTAACGAGGAACAATTGGAGGGCAAGTC
18S-12	AGCAGCCGCGGTAATTCCAGCTCCAATAGC
18S-13	CGTGTACTGGATTTCCAACGGGGCCTTT
18S-14	TTGAAAAAATTAGAGTGTTCAAAGCAGGCGT
18S-15	TTGCTCGAATATATTAGCATGGAATAATAGAAT
18S-16	GTAATGATTAATAGGGACGGTCGGGGGCAT
18S-17	TGCCAAGGACGTTTTCATTAATCAAGAACGA
18S-18	ACTATGCCGACTAGGGATCGGGTGGTGTT
18S-19	CTCGGCACCTTACGAGAAATCAAAGTC
18S-20	AGGTCCAGACACAATAAGGATTGACAGATTGA
18S-21	AGTTGGTGGAGTGATTTGTCTGCTTAATTGC
18S-22	CGCTACACTGACGGAGCCAGCGAGTCTAACC
25S-1	GACCTCAAATCAGGTAGGAGTACCCGCTGAACT
25S-2	GGAAAAGAAACCAACCGGGATTGCCTTAG
25S-3	CTTGGAACAGGACGTCATAGAGGGTGAGAATC
25S-4	AGAGTCGAGTTGTTTGGGAATGCAGCTCTAAGT
25S-5	CAGTGATGGAAAGATGAAAAGAACTTTGAAAAG
25S-6	TCTAACGTCTATGCGAGTGTTTGGGTGTAAAAC
25S-7	CAAGAGGTGCACAATCGACCGATCCTGATGT
25S-8	ATCGAACCATCTAGTAGCTGGTTCCTGCCGAAGT
25S-9	ACGTAGAGTTAAGGTGCCGGAATACACGCTC
25S-10	ATATGGATTCTTCACGGTAACGTAACTGAATG
25S-11	CTTAACAGCTTATCACCCCGGAATTGGTTTA
25S-12	TCCACAGGAAGGAATAGTTTTCATGCCAGGTCGTAC
25S-13	TCAAAGTGAAGAAATTCAACCAAGCGCGGGTAA
25S-14	GAGGGTGTAGAATAAGTGGGAGCTTCGGCGC
25S-15	ATAGGGAACGTGAGCTGGGTTTAGACCGTCG
25S-16	CTCTTCCTATCATACCGAAGCAGAATTCGG
25S-17	ACACAATATAGATGGATACGAATAAGGCGTC
25S-18	TACTGATGAATGTTACCGCAATAGTAATTG
25S-19	GAGGAACAGTTCATTCGGATAA
25S-20	AATCATTTGTATACGACTTAGATGTACAACGGG
5.8S-1	TATTCCAGGGGGCATGCCTGTTTGAGCGTCATT
5S-1	ACCATACGCGAAACTCAGGTGCTGCAATCT
15S-1	GTAAAAAATTTATAAGAATATGATGTTGGTTCA
15S-2	TCAGATTAAGCGCTAAATAAGGACATGACACAT
21S-1	GTAAAAAGTAGAATAATAGATTTGAAATA
21S-2	TAGATTTAAAGAGATAATCATGGAGTATAA
21S-3	TATAAACTAATAAAGATCAGG
21S-4	CCGTAATGTAGACCGACTCAGGTATGTAAGTA

### Sheet: Table S2 library costs
Table S2. Cost for HT-5Pseq and 5PSeq library preparation
Cost for HT-5Pseq library preparation	Price in Swedish kronas (SEK)
Reagent	Manufacturer	Ref	Total units	Units/reaction	Total react	Total price (kr)	kr / reaction	Used per libary
Turbo Dnase	Thermo Fisher Scientific	AM1907	50	0.6	83.3333	1734	20.808	1
T4 RNA ligase 1	NEB	M0204L	5000	10	500	3303	6.606	1
SuperScript™ II Reverse Transcriptase	Thermo Fisher Scientific	18064071	40000	200	200	10510	52.55	1
DSN rRNA depletion	Evrogen	EA002	100	1	100	5000	50	1
Phusion Hi Fi PCR master mix	NEB	M0531S	100	10	10	1919	191.9	1
AMPure Beads	Beckman Coulter	A63881	60000	80	750	8637	11.516	4
Agilent high-sensitivity DNA kit	Agilent	5067-4626	110	1	110	4371	39.7364	1
dsDNA HS assay kit for Qubit 2.0	Thermo Fisher Scientific	Q32854	500	1	500	2300	4.6	1
Total cost for per library							407.664
Cost for 5Pseq library preparation
Reagent	Manufacturer	Ref	Total units	Units/reaction	Total react	Total price (kr)	kr / reaction	Used per libary
Turbo Dnase	Thermo Fisher Scientific	AM1907	50	2	25	1734	69.36	1
T4 RNA ligase 1	NEB	M0204L	5000	20	250	3303	13.212	1
Ribo-Zero Gold rRNA Removal Kit (Yeast)	Illumina	MRZY1324	24	1	24	18500	770.833	1
SuperScript™ II Reverse Transcriptase	Thermo Fisher Scientific	18064071	40000	400	100	10510	105.1	1
T4 DNA ligase	NEB	M0202L	100000	800	125	3258	26.064	1
Dynabeads M-280 streptavidin	Thermo Fisher Scientific	11205D	2000	20	100	4503	45.03	1
NEBNext end repair module	NEB	E6050L	100	1	100	4075	40.75	1
Klenow fragment	NEB	M0212L	1000	7.5	133.333	3021	22.6575	1
Phusion Hi Fi PCR master mix	NEB	M0531S	100	10	10	1919	191.9	1
AMPure Beads	Beckman Coulter	A63881	60000	80	750	8637	11.516	11
Agilent high-sensitivity DNA kit	Agilent	5067-4626	110	1	110	4371	39.7364	1
dsDNA HS assay kit for Qubit 2.0	Thermo Fisher Scientific	Q32854	500	1	500	2300	4.6	1
Total cost for per library							1451.32

### Sheet: Table S3 Primers used HT-5Pseq
Table S3. Oligonucleotides used for HT-5Pseq library preparation
Primer name	Purpose	Sequence (5'-3')
RNA_rP5_RND	To add UMI and common sequence to the RNAs	rCrUrUrUrCrCrCrUrArCrArCrGrArCrGrCrUrCrUrUrCrCrGrArUrCrUrNrNrNrNrNrNrNrN
5Pseq-dT	To do reverse transcription by using oligo-dT and add common sequence to the libraries	GTGACTGGAGTTCAGACGTGTGCTC TTCCGATCT TTTTTTTTTT
5Pseq-RT	To do reverse transcription by using random hexamer and add common sequence to the libraries	GTGACTGGAGTTCAGACGTGTGCTC TTCCGATCT NNNNNN
PE1.0	To generate library by PCR	ATGATACGGCGACCACCGAGATCTACACTCTTTCCCTACACGACGCTCTTCCGATC*T
PE2_MPX_01	To add multiplex barcode by PCR	CAAGCAGAAGACGGCATACGAGATCGTGATGTGACTGGAGTTCAGACGTGTGCTCTTCCGATC*T
PE2_MPX_02	To add multiplex barcode by PCR	CAAGCAGAAGACGGCATACGAGATACATCGGTGACTGGAGTTCAGACGTGTGCTCTTCCGATC*T
PE2_MPX_03	To add multiplex barcode by PCR	CAAGCAGAAGACGGCATACGAGATGCCTAAGTGACTGGAGTTCAGACGTGTGCTCTTCCGATC*T
PE2_MPX_04	To add multiplex barcode by PCR	CAAGCAGAAGACGGCATACGAGATTGGTCAGTGACTGGAGTTCAGACGTGTGCTCTTCCGATC*T
PE2_MPX_05	To add multiplex barcode by PCR	CAAGCAGAAGACGGCATACGAGATCACTGTGTGACTGGAGTTCAGACGTGTGCTCTTCCGATC*T
PE2_MPX_06	To add multiplex barcode by PCR	CAAGCAGAAGACGGCATACGAGATATTGGCGTGACTGGAGTTCAGACGTGTGCTCTTCCGATC*T
PE2_MPX_07	To add multiplex barcode by PCR	CAAGCAGAAGACGGCATACGAGATGATCTGGTGACTGGAGTTCAGACGTGTGCTCTTCCGATC*T
PE2_MPX_08	To add multiplex barcode by PCR	CAAGCAGAAGACGGCATACGAGATTCAAGTGTGACTGGAGTTCAGACGTGTGCTCTTCCGATC*T
PE2_MPX_09	To add multiplex barcode by PCR	CAAGCAGAAGACGGCATACGAGATCTGATCGTGACTGGAGTTCAGACGTGTGCTCTTCCGATC*T
PE2_MPX_10	To add multiplex barcode by PCR	CAAGCAGAAGACGGCATACGAGATAAGCTAGTGACTGGAGTTCAGACGTGTGCTCTTCCGATC*T
PE2_MPX_11	To add multiplex barcode by PCR	CAAGCAGAAGACGGCATACGAGATGTAGCCGTGACTGGAGTTCAGACGTGTGCTCTTCCGATC*T
PE2_MPX_12	To add multiplex barcode by PCR	CAAGCAGAAGACGGCATACGAGATTACAAGGTGACTGGAGTTCAGACGTGTGCTCTTCCGATC*T
PE2_MPX_13	To add multiplex barcode by PCR	CAAGCAGAAGACGGCATACGAGATTTGACTGTGACTGGAGTTCAGACGTGTGCTCTTCCGATC*T
PE2_MPX_14	To add multiplex barcode by PCR	CAAGCAGAAGACGGCATACGAGATGGAACTGTGACTGGAGTTCAGACGTGTGCTCTTCCGATC*T
PE2_MPX_15	To add multiplex barcode by PCR	CAAGCAGAAGACGGCATACGAGATTGACATGTGACTGGAGTTCAGACGTGTGCTCTTCCGATC*T
PE2_MPX_16	To add multiplex barcode by PCR	CAAGCAGAAGACGGCATACGAGATGGACGGGTGACTGGAGTTCAGACGTGTGCTCTTCCGATC*T
PE2_MPX_17	To add multiplex barcode by PCR	CAAGCAGAAGACGGCATACGAGATCTCTACGTGACTGGAGTTCAGACGTGTGCTCTTCCGATC*T
PE2_MPX_18	To add multiplex barcode by PCR	CAAGCAGAAGACGGCATACGAGATGCGGACGTGACTGGAGTTCAGACGTGTGCTCTTCCGATC*T
PE2_MPX_19	To add multiplex barcode by PCR	CAAGCAGAAGACGGCATACGAGATTTTCACGTGACTGGAGTTCAGACGTGTGCTCTTCCGATC*T
PE2_MPX_20	To add multiplex barcode by PCR	CAAGCAGAAGACGGCATACGAGATGGCCACGTGACTGGAGTTCAGACGTGTGCTCTTCCGATC*T
PE2_MPX_21	To add multiplex barcode by PCR	CAAGCAGAAGACGGCATACGAGATCGAAACGTGACTGGAGTTCAGACGTGTGCTCTTCCGATC*T
PE2_MPX_22	To add multiplex barcode by PCR	CAAGCAGAAGACGGCATACGAGATCGTACGGTGACTGGAGTTCAGACGTGTGCTCTTCCGATC*T
PE2_MPX_23	To add multiplex barcode by PCR	CAAGCAGAAGACGGCATACGAGATCCACTCGTGACTGGAGTTCAGACGTGTGCTCTTCCGATC*T
PE2_MPX_24	To add multiplex barcode by PCR	CAAGCAGAAGACGGCATACGAGATGCTACCGTGACTGGAGTTCAGACGTGTGCTCTTCCGATC*T
PE2_MPX_25	To add multiplex barcode by PCR	CAAGCAGAAGACGGCATACGAGATATCAGTGTGACTGGAGTTCAGACGTGTGCTCTTCCGATC*T
PE2_MPX_26	To add multiplex barcode by PCR	CAAGCAGAAGACGGCATACGAGATGCTCATGTGACTGGAGTTCAGACGTGTGCTCTTCCGATC*T
PE2_MPX_27	To add multiplex barcode by PCR	CAAGCAGAAGACGGCATACGAGATAGGAATGTGACTGGAGTTCAGACGTGTGCTCTTCCGATC*T
PE2_MPX_28	To add multiplex barcode by PCR	CAAGCAGAAGACGGCATACGAGATCTTTTGGTGACTGGAGTTCAGACGTGTGCTCTTCCGATC*T
PE2_MPX_29	To add multiplex barcode by PCR	CAAGCAGAAGACGGCATACGAGATTAGTTGGTGACTGGAGTTCAGACGTGTGCTCTTCCGATC*T
PE2_MPX_30	To add multiplex barcode by PCR	CAAGCAGAAGACGGCATACGAGATCCGGTGGTGACTGGAGTTCAGACGTGTGCTCTTCCGATC*T
* refers to S-linkage between the two bases. Barcodes are identified in bold black. Sequences are represented in 5’ to 3’orientation. # Oligonucleotide sequences © 2006-2015 Illumina, Inc. All rights reserved.

### Sheet: Table S4 GO_termination_pausing
Table S4.GO terms for high and low termination pausing genes						High and low termination pausing genes list
GO.ID	GO.Term	p.adjust(cutoff < 0.05)	Gens Count	group		High_termination_pausing genes	Low_termination_pausing genes
GO:0002181	cytoplasmic translation	4.8e-09	82	Low termination pausing		YBL103C	YNL004W
GO:0006518	peptide metabolic process	1.33e-07	110	Low termination pausing		YNL291C	YBR229C
GO:1901566	organonitrogen compound biosynthetic process	0.000161704	137	Low termination pausing		YNL199C	YGR055W
GO:0044267	cellular protein metabolic process	0.00951405	137	Low termination pausing		YDR264C	YGR118W
GO:0006450	regulation of translational fidelity	0.0355644	13	Low termination pausing		YPR158W	YOL006C
GO:0006355	regulation of transcription, DNA-templated	0.00623397	53	High termination pausing		YLR008C	YGR240C
GO:1903506	regulation of nucleic acid-templated transcription	0.00623397	53	High termination pausing		YIL156W	YCR028C-A
GO:2001141	regulation of RNA biosynthetic process	0.00623397	53	High termination pausing		YGR246C	YBL021C
GO:0048523	negative regulation of cellular process	0.026853	47	High termination pausing		YLR018C	YNL145W
GO:0065004	protein-DNA complex assembly	0.0314537	13	High termination pausing		YLR057W	YOR224C
						YBR122C	YHR200W
						YDR028C	YPR133W-A
						YJL039C	YBL002W
						YML108W	YJR014W
						YJR140C	YLR414C
						YDR184C	YPR080W
						YLR435W	YDR450W
						YER118C	YBR121C
						YLR183C	YGR234W
						YNL267W	YDR429C
						YER056C	YGL001C
						YKL063C	YPR043W
						YMR064W	YBL076C
						YPL239W	YLR074C
						YPR056W	YLR370C
						YOR109W	YKR094C
						YOL012C	YMR116C
						YDR276C	YBL016W
						YDR186C	YML125C
						YER070W	YMR134W
						YLR069C	YER025W
						YJR117W	YGL028C
						YNL229C	YPL225W
						YOR344C	YML081C-A
						YLR399C	YPR097W
						YBR043C	YDR041W
						YNR051C	YMR205C
						YDL053C	YMR307W
						YLR088W	YOL097C
						YOR136W	YOR293W
						YGR231C	YLR009W
						YLR221C	YMR143W
						YDL147W	YLR355C
						YKL099C	YNR016C
						YPR110C	YAL035W
						YOL103W	YLR117C
						YPL004C	YFL038C
						YBR247C	YGR185C
						YDR246W	YMR314W
						YLR304C	YGL008C
						YBR155W	YOR151C
						YDR432W	YOR153W
						YOR039W	YHL034C
						YOR221C	YLL018C
						YNL268W	YLR441C
						YOR264W	YKL195W
						YEL065W	YMR319C
						YEL037C	YDL130W-A
						YGR215W	YER133W
						YDR099W	YJL186W
						YGL137W	YNL119W
						YJL148W	YER094C
						YLR153C	YLR109W
						YBR002C	YOR021C
						YHR066W	YPR062W
						YBL014C	YPL081W
						YOL027C	YML028W
						YLR300W	YDR023W
						YPL014W	YBR190W
						YHR008C	YBL087C
						YLR048W	YAR015W
						YLR175W	YBR025C
						YLR200W	YNL064C
						YGR158C	YIL051C
						YNL271C	YBR127C
						YHR081W	YGR155W
						YLR342W	YMR230W
						YFL049W	YDR497C
						YKL122C	YAL036C
						YCL054W	YGR135W
						YBR142W	YOL081W
						YGR280C	YGR187C
						YGL043W	YLR438C-A
						YOR212W	YDL145C
						YHR190W	YIL076W
						YKL156W	YJR094W-A
						YBR290W	YKR095W
						YGL029W	YDR170C
						YBL093C	YLR259C
						YPR065W	YBR084C-A
						YPL078C	YOR261C
						YGL040C	YCL064C
						YGL070C	YHR197W
						YKR067W	YBL006C
						YNL118C	YKL117W
						YOR216C	YOR047C
						YPL013C	YJR009C
						YIR014W	YHR174W
						YIL027C	YEL034W
						YGR146C	YGR282C
						YPR010C	YNR018W
						YML113W	YOR207C
						YNL164C	YOL126C
						YOR164C	YIL021W
						YKR091W	YGL148W
						YCR034W	YLR344W
						YDL070W	YKL172W
						YOR340C	YHR072W-A
						YLR079W	YFR001W
						YBR205W	YLR093C
						YGR035C	YDR348C
						YNL231C	YCR031C
						YPL226W	YHR005C-A
						YNL002C	YPL237W
						YNL153C	YPR132W
						YER159C	YBR118W
						YDL029W	YLR447C
						YNL135C	YNR012W
						YOR125C	YGR033C
						YOR342C	YNL016W
						YER007C-A	YLR387C
						YPL057C	YMR188C
						YNR046W	YLR185W
						YLR094C	YNL209W
						YNL085W	YFL039C
						YLR033W	YFL026W
						YIL019W	YHR064C
						YNL030W	YNR049C
						YDR328C	YDR524C-B
						YGR054W	YNL031C
						YPR036W	YIL053W
						YPR060C	YDR224C
						YDL148C	YOR369C
						YML038C	YOR298C-A
						YJL174W	YCR051W
						YGL111W	YOL039W
						YAL009W	YPL170W
						YDR409W	YKR057W
						YHL011C	YGR253C
						YMR146C	YDL013W
						YBR066C	YHL001W
						YBR199W	YHR170W
						YBL041W	YER127W
						YNL247W	YLR045C
						YOL021C	YLR388W
						YDR086C	YPR034W
						YOR198C	YKL152C
						YDR011W	YER031C
						YOR260W	YDR447C
						YBR010W	YKL067W
						YDR405W	YLR333C
						YGL022W	YDR365C
						YJL034W	YJR007W
						YDL014W	YKL143W
						YOR259C	YMR142C
						YGR169C-A	YKL186C
						YBR069C	YER072W
						YGL207W	YGR148C
						YPL105C	YOR310C
						YPR145C-A	YOR004W
						YMR229C	YAL026C
						YNL087W	YBL072C
						YBR196C	YBR082C
						YDL055C	YLR196W
						YDR275W	YNL227C
						YLL008W	YFL016C
						YMR120C	YOR007C
						YKL085W	YKR042W
						YPR108W	YOL158C
						YPL240C	YBL092W
						YFR031C-A	YIL069C
						YLR286C	YAL003W
						YNL289W	YDL061C
						YLR348C	YOL120C
						YDR345C	YDL137W
						YLR051C	YHR203C
						YGR017W	YDR385W
						YDR529C	YER131W
						YLL024C	YGL253W
						YBR112C	YLR357W
						YPL063W	YLR044C
						YMR235C	YLR363W-A
						YDL092W	YAL042W
						YKL045W	YFL048C
						YNL302C	YKL216W
						YML026C	YLR061W
						YNR017W	YBR109C
						YGL009C	YGL068W
						YLR330W	YNL241C
						YPL009C	YLR406C
						YPR036W-A	YGR037C
						YDR310C	YNL113W
						YDL020C	YER030W
						YER177W	YLR249W
						YGR285C	YMR194W
						YLR372W	YNR021W
						YOR375C	YGL103W
						YMR011W	YPL249C-A
						YBR126C	YOL068C
						YHL047C	YKR028W
						YOR385W	YMR058W
						YDL192W	YGR085C
						YGR207C	YDL191W
						YMR076C	YDL120W
						YMR291W	YKL006W
						YJL104W	YJL138C
						YMR044W	YPL131W
						YPL049C	YLR197W
						YPL210C	YML085C
						YJR065C	YJL198W
						YOL011W	YBL032W
						YML008C	YDR433W
						YDL208W	YDR471W
						YJR045C	YDR171W
						YGR103W	YDL095W
						YHR042W	YJR145C
						YOR044W	YMR186W
						YOR117W	YNL110C
						YMR012W	YDL084W
						YOR372C	YGL076C
						YGL037C	YDL133C-A
						YMR260C	YDR399W
						YDR346C	YGL011C
						YGR264C	YDL082W
						YDR037W	YDL185W
						YDR071C	YOR209C
						YCL005W-A	YOR182C
						YDR225W	YBL027W
						YGR027C	YPR165W
						YKR060W	YNL178W
						YBL058W	YPL106C
						YBL003C	YDL081C
						YDR297W	YBR283C
						YHR028C	YBR078W
						YBR009C	YLR110C
						YOR326W	YDR155C
						YPL083C	YJR123W
						YDR398W	YOL016C
						YFR034C	YGR214W
						YCL059C	YBL010C
						YER048C	YGR167W
						YDR363W-A	YGR034W
						YLR347C	YDR002W
						YNL213C	YDL184C
						YPR035W	YMR002W
						YDR397C	YDR461W
						YOR361C	YKL096W-A
						YGR086C	YNL162W
						YAL005C	YBR058C-A
						YML121W	YDR510W
						YLR150W	YIL078W
						YMR038C	YBL011W
						YDL097C	YHR162W
						YBR143C	YOR133W
						YOR362C	YIL052C
						YLR287C-A	YDR188W
						YDR233C	YAL044C
						YML053C	YCL054W-A
						YBR146W	YOL086C
						YDL100C	YGL120C
						YHR089C	YGL123W
						YIL075C	YOR167C
						YFR037C	YOR294W
						YBR068C	YPL090C
						YKL212W	YJL192C
						YDR454C	YKL182W
						YLR056W	YBR189W
						YBR106W	YJL205C
						YOR122C	YOL077W-A
						YGL215W	YLR293C
						YDR153C	YDR024W
						YGR124W	YBR048W
						YOR383C	YJL136C
						YNR053C	YBR181C
						YDR463W	YGL189C
						YDR062W	YKR018C
						YAL023C	YNL180C
						YHR175W	YPL079W
						YLR192C	YLL045C
						YNL098C	YDL229W
						YPL012W	YDL226C
						YER088C	YEL051W
						YCR057C	YLR167W
						YKR080W	YER049W
						YDR508C	YER056C-A
						YPL094C	YIL148W
						YOR043W	YGR192C
						YBL102W	YGR137W
						YPR124W	YFL032W
						YKL056C	YDL130W
						YKL081W	YDL075W
						YEL054C	YDR388W
						YMR246W	YDR464W
						YGL105W	YEL003W
						YHR010W	YER074W
						YDR177W	YGL030W
						YML123C	YJL158C
						YGR278W	YJR144W
						YKL192C	YKL060C
						YDL083C	YLR029C
						YLR058C	YLR214W
						YMR083W	YLR257W
						YPR041W	YML092C
						YLL028W	YMR226C
						YIL122W	YOL059W
						YIL094C	YPL198W
							YPL061W
