## Supplementary Tables S5 for "High-throughput 5’P sequencing enables the study of degradation-associated ribosome stalls"

### Sheet: cluster1
Table S5.GO terms for genes in clusters					Gene name in cluster 1
GO.ID	GO.Term	p.adjust (cutoff < 0.05)	Count		Genes
GO:0016070	RNA metabolic process	0.0207375	96		YAL009W
GO:0090304	nucleic acid metabolic process	0.0448609	99		YAR008W
					YBL009W
					YBL021C
					YBL041W
					YBR002C
					YBR142W
					YBR143C
					YBR155W
					YBR158W
					YBR187W
					YBR188C
					YBR244W
					YBR247C
					YCL054W
					YCR034W
					YCR042C
					YCR047C
					YDL028C
					YDL148C
					YDL175C
					YDL224C
					YDR041W
					YDR045C
					YDR060W
					YDR120C
					YDR121W
					YDR128W
					YDR140W
					YDR153C
					YDR165W
					YDR177W
					YDR181C
					YDR184C
					YDR211W
					YDR233C
					YDR267C
					YDR283C
					YDR297W
					YDR312W
					YDR321W
					YDR324C
					YDR361C
					YDR472W
					YDR527W
					YDR528W
					YEL015W
					YEL022W
					YEL040W
					YEL042W
					YEL055C
					YER002W
					YER031C
					YER070W
					YER171W
					YER172C
					YER176W
					YFL037W
					YFL046W
					YFR031C-A
					YGL039W
					YGL041W-A
					YGL061C
					YGL071W
					YGL078C
					YGL097W
					YGL122C
					YGL173C
					YGL209W
					YGL211W
					YGL220W
					YGL238W
					YGL242C
					YGL257C
					YGR014W
					YGR017W
					YGR033C
					YGR035C
					YGR054W
					YGR082W
					YGR103W
					YGR128C
					YGR158C
					YGR173W
					YGR187C
					YGR235C
					YGR245C
					YGR264C
					YGR280C
					YHL035C
					YHR005C
					YHR019C
					YHR066W
					YHR077C
					YHR084W
					YHR098C
					YHR119W
					YHR143W-A
					YHR164C
					YHR190W
					YIL156W
					YJL041W
					YJL110C
					YJL133W
					YJL148W
					YJL203W
					YJR007W
					YJR031C
					YJR101W
					YKL014C
					YKL035W
					YKL045W
					YKL065C
					YKL075C
					YKL090W
					YKL110C
					YKL170W
					YKL174C
					YKR025W
					YKR026C
					YKR060W
					YKR099W
					YLL034C
					YLR002C
					YLR008C
					YLR018C
					YLR057W
					YLR065C
					YLR079W
					YLR102C
					YLR108C
					YLR136C
					YLR148W
					YLR175W
					YLR181C
					YLR183C
					YLR192C
					YLR200W
					YLR221C
					YLR243W
					YLR285W
					YLR286C
					YLR287C
					YLR363W-A
					YLR435W
					YML007W
					YML010W
					YML043C
					YML060W
					YML062C
					YML064C
					YML103C
					YML108W
					YML113W
					YML115C
					YMR033W
					YMR070W
					YMR128W
					YMR177W
					YMR212C
					YMR220W
					YMR235C
					YMR268C
					YMR276W
					YMR290C
					YMR307W
					YMR319C
					YNL002C
					YNL044W
					YNL054W
					YNL059C
					YNL067W
					YNL087W
					YNL094W
					YNL123W
					YNL136W
					YNL153C
					YNL163C
					YNL166C
					YNL176C
					YNL185C
					YNL238W
					YNL281W
					YNL291C
					YNL301C
					YNL302C
					YNL330C
					YOL010W
					YOL012C
					YOL041C
					YOL101C
					YOR042W
					YOR047C
					YOR061W
					YOR095C
					YOR098C
					YOR117W
					YOR119C
					YOR127W
					YOR157C
					YOR164C
					YOR175C
					YOR210W
					YOR216C
					YOR217W
					YOR224C
					YOR264W
					YOR283W
					YOR316C
					YOR326W
					YOR327C
					YOR335C
					YOR341W
					YOR344C
					YPL063W
					YPL078C
					YPL151C
					YPL176C
					YPL226W
					YPL240C
					YPR010C
					YPR035W
					YPR056W
					YPR060C
					YPR080W
					YPR110C
					YPR125W
					YPR133W-A
					YPR139C
					YPR141C
					YPR143W
					YOR026W
					YOR042W
					YOR044W
					YOR048C
					YOR109W
					YOR198C
					YOR217W
					YOR221C
					YOR260W
					YOR267C
					YOR296W
					YOR311C
					YOR341W
					YOR344C
					YOR362C
					YPL004C
					YPL013C
					YPL049C
					YPL074W
					YPL135W
					YPL146C
					YPL226W
					YPL239W
					YPL260W
					YPR010C
					YPR034W
					YPR036W
					YPR041W
					YPR056W
					YPR060C
					YPR065W
					YPR115W
					YPR124W
					YPR141C
					YPR158W

### Sheet: cluster2
Table S5.GO terms for genes in clusters					Gene name in cluster 2
GO.ID	GO.Term	p.adjust (cutoff < 0.05)	Count		Genes
GO:0002181	cytoplasmic translation	7.12951e-30	111		YAL012W
GO:0042254	ribosome biogenesis	1.91105e-28	153		YAL023C
GO:0022613	ribonucleoprotein complex biogenesis	5.24289e-25	159		YAL025C
GO:0043043	peptide biosynthetic process	1.15407e-21	142		YAL026C
GO:0006412	translation	1.15407e-21	141		YAL035W
GO:0006518	peptide metabolic process	4.56172e-21	143		YAL036C
GO:0043604	amide biosynthetic process	3.1028e-20	145		YAL042W
GO:0006364	rRNA processing	5.75986e-19	105		YBL002W
GO:0016072	rRNA metabolic process	4.51748e-17	109		YBL014C
GO:0043603	cellular amide metabolic process	4.51748e-17	146		YBL027W
GO:0034470	ncRNA processing	1.30643e-16	110		YBL052C
GO:0034660	ncRNA metabolic process	3.29986e-16	128		YBL072C
GO:1901566	organonitrogen compound biosynthetic process	2.38243e-14	180		YBL076C
GO:0042274	ribosomal small subunit biogenesis	1.31218e-12	63		YBL079W
GO:0006396	RNA processing	1.03996e-11	111		YBL087C
GO:0042273	ribosomal large subunit biogenesis	3.43151e-11	54		YBL092W
GO:0042255	ribosome assembly	5.21545e-10	41		YBR031W
GO:0030490	maturation of SSU-rRNA	9.36908e-10	52		YBR034C
GO:0000460	maturation of 5.8S rRNA	9.31138e-09	41		YBR048W
GO:0000466	maturation of 5.8S rRNA from tricistronic rRNA transcript	9.31138e-09	41		YBR058C-A
GO:0000462	maturation of SSU-rRNA from tricistronic rRNA transcript	9.71738e-09	48		YBR084C-A
GO:0000469	cleavage involved in rRNA processing	1.56709e-08	37		YBR084W
GO:0000478	endonucleolytic cleavage involved in rRNA processing	2.55536e-08	29		YBR091C
GO:0000479	endonucleolytic cleavage of tricistronic rRNA transcript	2.55536e-08	29		YBR106W
GO:0044085	cellular component biogenesis	1.06514e-07	182		YBR118W
GO:0090502	RNA phosphodiester bond hydrolysis, endonucleolytic	1.08113e-07	30		YBR121C
GO:0022618	ribonucleoprotein complex assembly	7.74237e-07	50		YBR141C
GO:0000447	endonucleolytic cleavage in ITS1 to separate SSU-rRNA from 5.8S rRNA and LSU-rRNA from tricistronic rRNA transcript	7.74237e-07	24		YBR151W
GO:0071428	rRNA-containing ribonucleoprotein complex export from nucleus	9.01925e-07	31		YBR154C
GO:0090501	RNA phosphodiester bond hydrolysis	9.60158e-07	38		YBR164C
GO:0071826	ribonucleoprotein complex subunit organization	1.08414e-06	51		YBR165W
GO:0044267	cellular protein metabolic process	2.55696e-06	182		YBR171W
GO:0019538	protein metabolic process	3.06996e-06	189		YBR172C
GO:0000027	ribosomal large subunit assembly	5.69707e-06	23		YBR181C
GO:0071166	ribonucleoprotein complex localization	8.52699e-06	42		YBR189W
GO:0071426	ribonucleoprotein complex export from nucleus	8.52699e-06	42		YBR205W
GO:0006913	nucleocytoplasmic transport	1.07128e-05	52		YBR207W
GO:0051169	nuclear transport	1.07128e-05	52		YBR249C
GO:0006405	RNA export from nucleus	1.25018e-05	43		YBR267W
GO:0006611	protein export from nucleus	2.11863e-05	43		YCL005W-A
GO:0051168	nuclear export	3.07973e-05	44		YCL031C
GO:0050658	RNA transport	3.18946e-05	47		YCL054W-A
GO:0051236	establishment of RNA localization	3.18946e-05	47		YCL057W
GO:0031503	protein-containing complex localization	4.77095e-05	44		YCL059C
GO:0050657	nucleic acid transport	4.92042e-05	47		YCR016W
GO:0009059	macromolecule biosynthetic process	5.6837e-05	196		YCR017C
GO:0090305	nucleic acid phosphodiester bond hydrolysis	8.77286e-05	39		YCR028C-A
GO:0034645	cellular macromolecule biosynthetic process	0.000112706	194		YCR035C
GO:0070925	organelle assembly	0.000130085	43		YCR051W
GO:0006403	RNA localization	0.000221195	48		YCR053W
GO:0000472	endonucleolytic cleavage to generate mature 5'-end of SSU-rRNA from	0.000514786	14		YCR057C
GO:0000028	ribosomal small subunit assembly	0.000617247	15		YCR066W
GO:0000966	RNA 5'-end processing	0.000617247	15		YDL013W
GO:0034471	ncRNA 5'-end processing	0.000617247	15		YDL061C
GO:0000054	ribosomal subunit export from nucleus	0.000826837	20		YDL063C
GO:0015931	nucleobase-containing compound transport	0.00109088	47		YDL075W
GO:0000480	endonucleolytic cleavage in 5'-ETS of tricistronic rRNA transcript	0.00119706	13		YDL081C
GO:0000967	rRNA 5'-end processing	0.00142633	14		YDL082W
GO:0000470	maturation of LSU-rRNA	0.00142633	22		YDL083C
GO:0033750	ribosome localization	0.00159463	20		YDL095W
GO:0000463	maturation of LSU-rRNA from tricistronic rRNA transcript	0.00333552	19		YDL100C
GO:0006407	rRNA export from nucleus	0.00785411	12		YDL111C
GO:0051029	rRNA transport	0.00785411	12		YDL117W
GO:0006886	intracellular protein transport	0.00812297	72		YDL130W
GO:0016070	RNA metabolic process	0.0218243	160		YDL136W
GO:0090304	nucleic acid metabolic process	0.0337721	169		YDL145C
GO:0046907	intracellular transport	0.034948	86		YDL150W
GO:0009116	nucleoside metabolic process	0.0375658	9		YDL153C
GO:1901657	glycosyl compound metabolic process	0.0375658	9		YDL157C
GO:0000055	ribosomal large subunit export from nucleus	0.0375658	11		YDL184C
					YDL185W
					YDL189W
					YDL191W
					YDL208W
					YDL226C
					YDL229W
					YDR011W
					YDR023W
					YDR024W
					YDR025W
					YDR050C
					YDR064W
					YDR071C
					YDR087C
					YDR101C
					YDR115W
					YDR139C
					YDR161W
					YDR188W
					YDR224C
					YDR280W
					YDR299W
					YDR345C
					YDR378C
					YDR381W
					YDR385W
					YDR395W
					YDR398W
					YDR399W
					YDR410C
					YDR412W
					YDR418W
					YDR427W
					YDR429C
					YDR433W
					YDR447C
					YDR450W
					YDR454C
					YDR471W
					YDR497C
					YDR500C
					YDR534C
					YEL001C
					YEL003W
					YEL027W
					YEL034W
					YEL054C
					YEL056W
					YER007C-A
					YER009W
					YER030W
					YER036C
					YER043C
					YER048C
					YER049W
					YER055C
					YER056C-A
					YER063W
					YER072W
					YER074W
					YER086W
					YER110C
					YER117W
					YER127W
					YER131W
					YFL026W
					YFL045C
					YFR001W
					YFR032C-A
					YFR032C-B
					YFR037C
					YFR052W
					YGL001C
					YGL022W
					YGL030W
					YGL031C
					YGL048C
					YGL076C
					YGL103W
					YGL105W
					YGL112C
					YGL120C
					YGL123W
					YGL145W
					YGL147C
					YGL148W
					YGL167C
					YGL188C-A
					YGL189C
					YGL195W
					YGL200C
					YGL202W
					YGL234W
					YGL246C
					YGL253W
					YGR027C
					YGR034W
					YGR037C
					YGR041W
					YGR055W
					YGR079W
					YGR081C
					YGR085C
					YGR089W
					YGR094W
					YGR119C
					YGR124W
					YGR137W
					YGR145W
					YGR148C
					YGR155W
					YGR159C
					YGR195W
					YGR207C
					YGR214W
					YGR220C
					YGR271C-A
					YGR281W
					YGR285C
					YHL001W
					YHL011C
					YHR003C
					YHR005C-A
					YHR010W
					YHR039C-A
					YHR052W
					YHR068W
					YHR073W
					YHR088W
					YHR089C
					YHR121W
					YHR141C
					YHR169W
					YHR170W
					YHR179W
					YHR183W
					YHR196W
					YHR197W
					YHR203C
					YIL002W-A
					YIL019W
					YIL027C
					YIL043C
					YIL047C-A
					YIL053W
					YIL069C
					YIL076W
					YIL078W
					YIL091C
					YIL094C
					YIL096C
					YIL118W
					YIL124W
					YIL127C
					YIL148W
					YIL156W-A
					YJL080C
					YJL092W
					YJL122W
					YJL123C
					YJL136C
					YJL138C
					YJL167W
					YJL177W
					YJL189W
					YJL190C
					YJL192C
					YJL198W
					YJR001W
					YJR009C
					YJR070C
					YJR072C
					YJR092W
					YJR094W-A
					YJR123W
					YJR144W
					YKL006W
					YKL021C
					YKL060C
					YKL068W
					YKL081W
					YKL099C
					YKL119C
					YKL122C
					YKL143W
					YKL144C
					YKL172W
					YKL180W
					YKL181W
					YKL182W
					YKL186C
					YKL196C
					YKR042W
					YKR057W
					YKR065C
					YKR081C
					YKR085C
					YKR094C
					YLL008W
					YLL024C
					YLL045C
					YLR009W
					YLR028C
					YLR029C
					YLR044C
					YLR045C
					YLR048W
					YLR061W
					YLR074C
					YLR075W
					YLR086W
					YLR100W
					YLR109W
					YLR110C
					YLR129W
					YLR145W
					YLR150W
					YLR163C
					YLR167W
					YLR185W
					YLR196W
					YLR197W
					YLR216C
					YLR222C
					YLR257W
					YLR262C-A
					YLR276C
					YLR287C-A
					YLR291C
					YLR293C
					YLR301W
					YLR325C
					YLR333C
					YLR335W
					YLR340W
					YLR344W
					YLR355C
					YLR357W
					YLR372W
					YLR388W
					YLR406C
					YLR413W
					YLR432W
					YLR438C-A
					YLR447C
					YML008C
					YML009C
					YML009W-B
					YML012W
					YML014W
					YML026C
					YML056C
					YML063W
					YML065W
					YML069W
					YML073C
					YML085C
					YML093W
					YML116W
					YML125C
					YMR011W
					YMR038C
					YMR078C
					YMR116C
					YMR131C
					YMR143W
					YMR146C
					YMR186W
					YMR194W
					YMR199W
					YMR229C
					YMR230W
					YMR236W
					YMR242C
					YMR260C
					YMR264W
					YMR277W
					YMR308C
					YMR318C
					YNL004W
					YNL010W
					YNL048W
					YNL056W
					YNL062C
					YNL069C
					YNL096C
					YNL110C
					YNL112W
					YNL113W
					YNL119W
					YNL135C
					YNL140C
					YNL149C
					YNL162W
					YNL164C
					YNL178W
					YNL182C
					YNL209W
					YNL221C
					YNL227C
					YNL233W
					YNL248C
					YNL259C
					YNL280C
					YNL287W
					YNL308C
					YNL313C
					YNL327W
					YNR016C
					YNR021W
					YNR024W
					YNR046W
					YNR053C
					YOL038W
					YOL039W
					YOL040C
					YOL049W
					YOL054W
					YOL061W
					YOL077C
					YOL081W
					YOL088C
					YOL097C
					YOL120C
					YOL127W
					YOL129W
					YOL158C
					YOR004W
					YOR006C
					YOR043W
					YOR046C
					YOR063W
					YOR078W
					YOR096W
					YOR133W
					YOR145C
					YOR151C
					YOR153W
					YOR174W
					YOR182C
					YOR188W
					YOR206W
					YOR207C
					YOR209C
					YOR212W
					YOR232W
					YOR244W
					YOR246C
					YOR248W
					YOR252W
					YOR254C
					YOR287C
					YOR293W
					YOR294W
					YOR310C
					YOR312C
					YOR340C
					YOR342C
					YOR361C
					YOR369C
					YPL010W
					YPL012W
					YPL028W
					YPL038W
					YPL043W
					YPL079W
					YPL090C
					YPL094C
					YPL105C
					YPL108W
					YPL131W
					YPL146C
					YPL160W
					YPL183C
					YPL198W
					YPL211W
					YPL225W
					YPL231W
					YPL237W
					YPL243W
					YPL256C
					YPR028W
					YPR043W
					YPR062W
					YPR074C
					YPR097W
					YPR102C
					YPR114W
					YPR131C
					YPR144C
					YPR163C
					YPR187W

### Sheet: cluster3
Table S5.GO terms for genes in clusters					Gene name in cluster 3
GO.ID	GO.Term	p.adjust (cutoff < 0.05)	Count		Genes
GO:0017144	drug metabolic process	5.29293e-12	73		YAL003W
GO:0046034	ATP metabolic process	3.06056e-09	45		YAL005C
GO:0009141	nucleoside triphosphate metabolic process	3.06056e-09	47		YAL034C
GO:0045333	cellular respiration	3.06056e-09	35		YAL038W
GO:0009060	aerobic respiration	3.50945e-09	31		YAR029W
GO:0009144	purine nucleoside triphosphate metabolic process	3.50945e-09	46		YAR035W
GO:0009199	ribonucleoside triphosphate metabolic process	3.50945e-09	46		YAR042W
GO:0009205	purine ribonucleoside triphosphate metabolic process	3.50945e-09	46		YBL001C
GO:0006753	nucleoside phosphate metabolic process	2.20897e-08	63		YBL003C
GO:0009150	purine ribonucleotide metabolic process	2.20897e-08	52		YBL006C
GO:0006163	purine nucleotide metabolic process	2.20897e-08	53		YBL010C
GO:0009259	ribonucleotide metabolic process	2.20897e-08	53		YBL011W
GO:0009117	nucleotide metabolic process	3.34462e-08	62		YBL015W
GO:0006091	generation of precursor metabolites and energy	3.76145e-08	55		YBL016W
GO:0072521	purine-containing compound metabolic process	3.76145e-08	53		YBL029W
GO:0009126	purine nucleoside monophosphate metabolic process	1.31683e-07	45		YBL032W
GO:0009167	purine ribonucleoside monophosphate metabolic process	1.31683e-07	45		YBL042C
GO:0055086	nucleobase-containing small molecule metabolic process	1.31683e-07	64		YBL045C
GO:0019637	organophosphate metabolic process	1.31683e-07	75		YBL047C
GO:0015980	energy derivation by oxidation of organic compounds	2.246e-07	42		YBL071W-A
GO:0019693	ribose phosphate metabolic process	3.93999e-07	54		YBL075C
GO:0055114	oxidation-reduction process	3.93999e-07	77		YBL078C
GO:0044281	small molecule metabolic process	7.61128e-07	112		YBL093C
GO:0009123	nucleoside monophosphate metabolic process	8.8523e-07	46		YBL102W
GO:0009161	ribonucleoside monophosphate metabolic process	8.8523e-07	46		YBR009C
GO:0016999	antibiotic metabolic process	1.27694e-06	22		YBR010W
GO:0006119	oxidative phosphorylation	1.66216e-06	18		YBR014C
GO:0022904	respiratory electron transport chain	1.66216e-06	18		YBR023C
GO:1902600	proton transmembrane transport	3.65694e-06	29		YBR025C
GO:0042773	ATP synthesis coupled electron transport	4.21829e-06	17		YBR026C
GO:0042775	mitochondrial ATP synthesis coupled electron transport	4.21829e-06	17		YBR033W
GO:0006099	tricarboxylic acid cycle	8.09343e-06	14		YBR039W
GO:0006101	citrate metabolic process	8.09343e-06	14		YBR054W
GO:0072350	tricarboxylic acid metabolic process	8.09343e-06	14		YBR057C
GO:0034220	ion transmembrane transport	1.20308e-05	49		YBR066C
GO:0006796	phosphate-containing compound metabolic process	3.8292e-05	98		YBR067C
GO:0022900	electron transport chain	4.08448e-05	18		YBR069C
GO:0015672	monovalent inorganic cation transport	4.23606e-05	29		YBR072W
GO:0006811	ion transport	4.95996e-05	65		YBR078W
GO:0051186	cofactor metabolic process	5.89174e-05	41		YBR079C
GO:0006754	ATP biosynthetic process	7.44825e-05	26		YBR082C
GO:0006793	phosphorus metabolic process	8.09584e-05	98		YBR085C-A
GO:0055085	transmembrane transport	9.47068e-05	71		YBR089C-A
GO:0007005	mitochondrion organization	0.000122753	44		YBR109C
GO:0009142	nucleoside triphosphate biosynthetic process	0.000150361	27		YBR126C
GO:0009145	purine nucleoside triphosphate biosynthetic process	0.000150361	27		YBR127C
GO:0009201	ribonucleoside triphosphate biosynthetic process	0.000150361	27		YBR139W
GO:0009206	purine ribonucleoside triphosphate biosynthetic process	0.000150361	27		YBR169C
GO:0032787	monocarboxylic acid metabolic process	0.00018356	38		YBR199W
GO:0006732	coenzyme metabolic process	0.000479497	32		YBR212W
GO:0098662	inorganic cation transmembrane transport	0.000498375	31		YBR214W
GO:1901135	carbohydrate derivative metabolic process	0.00055746	64		YBR221C
GO:0098655	cation transmembrane transport	0.000579925	36		YBR230C
GO:0019752	carboxylic acid metabolic process	0.000696087	62		YBR230W-A
GO:0015985	energy coupled proton transport, down electrochemical gradient	0.000713751	13		YBR269C
GO:0015986	ATP synthesis coupled proton transport	0.000713751	13		YBR272C
GO:0098660	inorganic ion transmembrane transport	0.0012729	32		YBR279W
GO:1901701	cellular response to oxygen-containing compound	0.00164091	16		YBR283C
GO:0043436	oxoacid metabolic process	0.00168422	62		YCL025C
GO:0070887	cellular response to chemical stimulus	0.00178258	51		YCL035C
GO:0009127	purine nucleoside monophosphate biosynthetic process	0.00178258	26		YCL064C
GO:0009168	purine ribonucleoside monophosphate biosynthetic process	0.00178258	26		YCR005C
GO:0006979	response to oxidative stress	0.00203286	22		YCR012W
GO:0006082	organic acid metabolic process	0.00211078	62		YCR021C
GO:0034599	cellular response to oxidative stress	0.00384426	21		YCR026C
GO:0006164	purine nucleotide biosynthetic process	0.00384426	29		YCR031C
GO:0009260	ribonucleotide biosynthetic process	0.00384426	29		YCR082W
GO:0072522	purine-containing compound biosynthetic process	0.00384426	29		YDL004W
GO:0009152	purine ribonucleotide biosynthetic process	0.00414603	28		YDL020C
GO:0006812	cation transport	0.00529506	41		YDL025C
GO:0009165	nucleotide biosynthetic process	0.00536714	34		YDL035C
GO:1901293	nucleoside phosphate biosynthetic process	0.00536714	34		YDL045C
GO:0009124	nucleoside monophosphate biosynthetic process	0.00687767	27		YDL067C
GO:0009156	ribonucleoside monophosphate biosynthetic process	0.00687767	27		YDL097C
GO:0090407	organophosphate biosynthetic process	0.00687767	44		YDL110C
GO:0044282	small molecule catabolic process	0.00706177	18		YDL130W-A
GO:0016310	phosphorylation	0.00815316	50		YDL133C-A
GO:0009108	coenzyme biosynthetic process	0.0109699	21		YDL137W
GO:0005975	carbohydrate metabolic process	0.0116488	42		YDL192W
GO:0046390	ribose phosphate biosynthetic process	0.0128094	29		YDL215C
GO:0006820	anion transport	0.0192143	25		YDL234C
GO:0006733	oxidoreduction coenzyme metabolic process	0.0192143	20		YDR002W
GO:0033108	mitochondrial respiratory chain complex assembly	0.0192143	9		YDR003W-A
GO:1901700	response to oxygen-containing compound	0.0204705	19		YDR034C
GO:0006090	pyruvate metabolic process	0.0232823	17		YDR037W
GO:0006006	glucose metabolic process	0.0243099	16		YDR055W
GO:0044248	cellular catabolic process	0.0243099	87		YDR059C
GO:0031668	cellular response to extracellular stimulus	0.0243099	22		YDR062W
GO:0071496	cellular response to external stimulus	0.0243099	22		YDR070C
GO:0072524	pyridine-containing compound metabolic process	0.0292662	20		YDR077W
GO:0050896	response to stimulus	0.029787	124		YDR086C
GO:0019362	pyridine nucleotide metabolic process	0.0314503	19		YDR119W-A
GO:0009056	catabolic process	0.0318397	89		YDR129C
GO:0005996	monosaccharide metabolic process	0.0336886	18		YDR137W
GO:1901575	organic substance catabolic process	0.0349167	75		YDR148C
GO:0051716	cellular response to stimulus	0.0349167	109		YDR155C
GO:0009991	response to extracellular stimulus	0.0349167	22		YDR170C
GO:0051188	cofactor biosynthetic process	0.0385167	21		YDR171W
GO:0098656	anion transmembrane transport	0.0406435	15		YDR174W
GO:0016054	organic acid catabolic process	0.0425005	14		YDR178W
GO:0046395	carboxylic acid catabolic process	0.0425005	14		YDR219C
GO:0007154	cell communication	0.0428678	55		YDR225W
GO:0043086	negative regulation of catalytic activity	0.0428678	13		YDR231C
GO:0099132	ATP hydrolysis coupled cation transmembrane transport	0.0428678	13		YDR251W
GO:0006950	response to stress	0.0428678	85		YDR258C
GO:0006839	mitochondrial transport	0.0428678	19		YDR262W
GO:0009063	cellular amino acid catabolic process	0.0428678	12		YDR266C
GO:0006094	gluconeogenesis	0.0428678	10		YDR277C
GO:0019319	hexose biosynthetic process	0.0428678	10		YDR298C
GO:0046364	monosaccharide biosynthetic process	0.0428678	10		YDR322C-A
GO:0043648	dicarboxylic acid metabolic process	0.0430807	11		YDR330W
GO:0046496	nicotinamide nucleotide metabolic process	0.0461657	18		YDR335W
					YDR348C
					YDR358W
					YDR363W-A
					YDR365C
					YDR368W
					YDR380W
					YDR382W
					YDR394W
					YDR397C
					YDR405W
					YDR420W
					YDR432W
					YDR461W
					YDR463W
					YDR464W
					YDR490C
					YDR508C
					YDR510W
					YDR524C-B
					YDR525W-A
					YDR529C
					YEL009C
					YEL044W
					YEL050C
					YEL071W
					YER004W
					YER012W
					YER020W
					YER024W
					YER041W
					YER053C
					YER053C-A
					YER065C
					YER067W
					YER084W
					YER088C
					YER094C
					YER114C
					YER148W
					YER150W
					YER155C
					YER159C
					YER162C
					YER178W
					YFL002C
					YFL014W
					YFL016C
					YFL018C
					YFL021W
					YFL032W
					YFL038C
					YFL039C
					YFR017C
					YFR033C
					YFR034C
					YFR053C
					YGL006W
					YGL008C
					YGL011C
					YGL037C
					YGL045W
					YGL062W
					YGL091C
					YGL113W
					YGL121C
					YGL187C
					YGL191W
					YGL207W
					YGL215W
					YGL228W
					YGR007W
					YGR008C
					YGR020C
					YGR026W
					YGR048W
					YGR067C
					YGR086C
					YGR118W
					YGR127W
					YGR130C
					YGR135W
					YGR142W
					YGR161W-C
					YGR163W
					YGR167W
					YGR169C-A
					YGR174C
					YGR183C
					YGR189C
					YGR192C
					YGR209C
					YGR234W
					YGR237C
					YGR239C
					YGR250C
					YGR253C
					YGR254W
					YGR267C
					YGR278W
					YGR282C
					YHL007C
					YHL020C
					YHL034C
					YHL047C
					YHR001W-A
					YHR008C
					YHR028C
					YHR037W
					YHR042W
					YHR064C
					YHR065C
					YHR072W-A
					YHR076W
					YHR081W
					YHR082C
					YHR087W
					YHR112C
					YHR146W
					YHR162W
					YHR174W
					YHR188C
					YHR200W
					YIL014W
					YIL021W
					YIL036W
					YIL047C
					YIL051C
					YIL052C
					YIL077C
					YIL136W
					YIL155C
					YIR038C
					YJL020C
					YJL034W
					YJL052W
					YJL066C
					YJL079C
					YJL081C
					YJL104W
					YJL112W
					YJL127C-B
					YJL133C-A
					YJL140W
					YJL144W
					YJL158C
					YJL159W
					YJL166W
					YJL186W
					YJL205C
					YJR014W
					YJR045C
					YJR056C
					YJR059W
					YJR065C
					YJR077C
					YJR095W
					YJR096W
					YJR104C
					YJR121W
					YJR148W
					YKL013C
					YKL016C
					YKL026C
					YKL038W
					YKL039W
					YKL043W
					YKL048C
					YKL056C
					YKL061W
					YKL067W
					YKL085W
					YKL096W
					YKL096W-A
					YKL105C
					YKL109W
					YKL117W
					YKL141W
					YKL148C
					YKL152C
					YKL156W
					YKL167C
					YKL179C
					YKL192C
					YKL195W
					YKL216W
					YKL217W
					YKR001C
					YKR016W
					YKR018C
					YKR021W
					YKR048C
					YKR062W
					YKR080W
					YKR095W
					YKR097W
					YLL009C
					YLL026W
					YLL027W
					YLR025W
					YLR038C
					YLR093C
					YLR094C
					YLR112W
					YLR117C
					YLR142W
					YLR174W
					YLR188W
					YLR191W
					YLR193C
					YLR214W
					YLR248W
					YLR249W
					YLR250W
					YLR295C
					YLR304C
					YLR327C
					YLR370C
					YLR387C
					YLR395C
					YLR427W
					YLR429W
					YLR441C
					YML028W
					YML030W
					YML038C
					YML042W
					YML081C-A
					YML100W-A
					YML121W
					YML128C
					YMR002W
					YMR004W
					YMR058W
					YMR075W
					YMR076C
					YMR077C
					YMR081C
					YMR083W
					YMR089C
					YMR096W
					YMR107W
					YMR137C
					YMR139W
					YMR142C
					YMR145C
					YMR172W
					YMR174C
					YMR188C
					YMR194C-B
					YMR237W
					YMR246W
					YMR250W
					YMR251W-A
					YMR256C
					YMR266W
					YMR272C
					YMR275C
					YMR286W
					YMR295C
					YMR311C
					YMR314W
					YNL015W
					YNL016W
					YNL030W
					YNL031C
					YNL036W
					YNL052W
					YNL055C
					YNL064C
					YNL079C
					YNL093W
					YNL116W
					YNL117W
					YNL134C
					YNL138W
					YNL145W
					YNL160W
					YNL180C
					YNL194C
					YNL201C
					YNL206C
					YNL208W
					YNL231C
					YNL240C
					YNL241C
					YNL244C
					YNL268W
					YNL309W
					YNR001C
					YNR002C
					YNR034W-A
					YNR035C
					YNR049C
					YOL006C
					YOL011W
					YOL016C
					YOL036W
					YOL052C-A
					YOL068C
					YOL077W-A
					YOL086C
					YOL108C
					YOL109W
					YOL119C
					YOL123W
					YOL126C
					YOL137W
					YOL143C
					YOR007C
					YOR019W
					YOR020C
					YOR020W-A
					YOR021C
					YOR025W
					YOR027W
					YOR054C
					YOR064C
					YOR065W
					YOR089C
					YOR100C
					YOR125C
					YOR136W
					YOR141C
					YOR167C
					YOR173W
					YOR178C
					YOR215C
					YOR220W
					YOR230W
					YOR245C
					YOR247W
					YOR259C
					YOR261C
					YOR262W
					YOR298C-A
					YOR303W
					YOR317W
					YOR329C
					YOR348C
					YOR370C
					YOR371C
					YOR382W
					YOR383C
					YPL005W
					YPL048W
					YPL061W
					YPL075W
					YPL081W
					YPL106C
					YPL118W
					YPL135W
					YPL150W
					YPL156C
					YPL170W
					YPL189C-A
					YPL210C
					YPL221W
					YPL249C-A
					YPL271W
					YPR001W
					YPR002W
					YPR008W
					YPR010C-A
					YPR013C
					YPR036W-A
					YPR101W
					YPR108W
					YPR132W
					YPR148C
					YPR149W
					YPR165W
					YPR191W

### Sheet: cluster4
Table S5.GO terms for genes in clusters					Gene name in cluster 4
GO.ID	GO.Term	p.adjust (cutoff < 0.05)	Count		Genes
GO:0050789	regulation of biological process	5.06218e-06	109		YAL017W
GO:0050794	regulation of cellular process	5.06218e-06	103		YAL040C
GO:0080090	regulation of primary metabolic process	0.000110575	75		YBL030C
GO:0051171	regulation of nitrogen compound metabolic process	0.000110575	73		YBL043W
GO:0031323	regulation of cellular metabolic process	0.000129068	75		YBL058W
GO:0019222	regulation of metabolic process	0.000129068	79		YBR007C
GO:0031326	regulation of cellular biosynthetic process	0.000132814	65		YBR024W
GO:0060255	regulation of macromolecule metabolic process	0.000132814	76		YBR043C
GO:0009889	regulation of biosynthetic process	0.000132814	65		YBR059C
GO:2000112	regulation of cellular macromolecule biosynthetic process	0.000138107	63		YBR068C
GO:0010556	regulation of macromolecule biosynthetic process	0.000149488	63		YBR102C
GO:0051128	regulation of cellular component organization	0.000390176	36		YBR112C
GO:0048523	negative regulation of cellular process	0.000495876	44		YBR122C
GO:0006073	cellular glucan metabolic process	0.000655153	12		YBR125C
GO:0044042	glucan metabolic process	0.000655153	12		YBR146W
GO:0006355	regulation of transcription, DNA-templated	0.000753179	50		YBR170C
GO:1903506	regulation of nucleic acid-templated transcription	0.000753179	50		YBR196C
GO:2001141	regulation of RNA biosynthetic process	0.000753179	50		YBR290W
GO:0051130	positive regulation of cellular component organization	0.000815632	22		YBR297W
GO:0044264	cellular polysaccharide metabolic process	0.00095348	13		YCL016C
GO:0010468	regulation of gene expression	0.00117446	63		YCR008W
GO:0005977	glycogen metabolic process	0.00120272	9		YDL010W
GO:0048519	negative regulation of biological process	0.00156106	48		YDL014W
GO:0005976	polysaccharide metabolic process	0.002057	14		YDL029W
GO:0006112	energy reserve metabolic process	0.00254103	9		YDL053C
GO:0032879	regulation of localization	0.00295926	16		YDL055C
GO:0006464	cellular protein modification process	0.0030084	43		YDL070W
GO:0036211	protein modification process	0.0030084	43		YDL092W
GO:0051172	negative regulation of nitrogen compound metabolic process	0.00321769	33		YDL147W
GO:0051252	regulation of RNA metabolic process	0.00325294	50		YDL176W
GO:0031324	negative regulation of cellular metabolic process	0.0040283	34		YDL190C
GO:0035556	intracellular signal transduction	0.00435975	20		YDL193W
GO:0019219	regulation of nucleobase-containing compound metabolic process	0.00448832	52		YDL203C
GO:0048518	positive regulation of biological process	0.00448832	51		YDL233W
GO:0044262	cellular carbohydrate metabolic process	0.00506002	17		YDR017C
GO:0009890	negative regulation of biosynthetic process	0.00574906	29		YDR028C
GO:0031327	negative regulation of cellular biosynthetic process	0.00574906	29		YDR036C
GO:0044087	regulation of cellular component biogenesis	0.00648862	17		YDR088C
GO:0071554	cell wall organization or biogenesis	0.00721069	23		YDR099W
GO:0042546	cell wall biogenesis	0.00738626	12		YDR162C
GO:0048522	positive regulation of cellular process	0.00759693	49		YDR186C
GO:0010558	negative regulation of macromolecule biosynthetic process	0.00845604	28		YDR216W
GO:0043412	macromolecule modification	0.00958983	48		YDR227W
GO:0050896	response to stimulus	0.00977209	69		YDR238C
GO:0006468	protein phosphorylation	0.0101077	18		YDR246W
GO:0000278	mitotic cell cycle	0.0103451	25		YDR264C
GO:1903047	mitotic cell cycle process	0.0110763	24		YDR275W
GO:0007346	regulation of mitotic cell cycle	0.0119771	14		YDR276C
GO:0010605	negative regulation of macromolecule metabolic process	0.0119771	37		YDR310C
GO:0009892	negative regulation of metabolic process	0.0120017	38		YDR328C
GO:0051716	cellular response to stimulus	0.0123072	61		YDR333C
GO:0007165	signal transduction	0.0123072	26		YDR346C
GO:0023052	signaling	0.0123072	26		YDR377W
GO:2000113	negative regulation of cellular macromolecule biosynthetic process	0.0132109	27		YDR436W
GO:0051726	regulation of cell cycle	0.0135546	19		YDR462W
GO:0006351	transcription, DNA-templated	0.0135546	50		YDR466W
GO:0097659	nucleic acid-templated transcription	0.0135546	50		YDR507C
GO:0051246	regulation of protein metabolic process	0.0136961	26		YDR536W
GO:0009272	fungal-type cell wall biogenesis	0.0141647	9		YEL037C
GO:0032774	RNA biosynthetic process	0.0164691	50		YEL061C
GO:0044089	positive regulation of cellular component biogenesis	0.0170858	13		YEL065W
GO:0030437	ascospore formation	0.0170858	10		YER025W
GO:0048468	cell development	0.0170858	10		YER054C
GO:0044770	cell cycle phase transition	0.0170858	14		YER056C
GO:0044772	mitotic cell cycle phase transition	0.0170858	14		YER064C
GO:0051129	negative regulation of cellular component organization	0.02153	12		YER098W
GO:0032268	regulation of cellular protein metabolic process	0.0233087	25		YER105C
GO:0022402	cell cycle process	0.0262484	32		YER118C
GO:0060627	regulation of vesicle-mediated transport	0.0263964	7		YER129W
GO:0045934	negative regulation of nucleobase-containing compound metabolic process	0.0263964	25		YER133W
GO:0010639	negative regulation of organelle organization	0.0263964	11		YER161C
GO:0009653	anatomical structure morphogenesis	0.0267234	15		YER169W
GO:0048856	anatomical structure development	0.0267234	15		YER175C
GO:1902679	negative regulation of RNA biosynthetic process	0.0312716	23		YER177W
GO:1903507	negative regulation of nucleic acid-templated transcription	0.0312716	23		YFL049W
GO:0010564	regulation of cell cycle process	0.0333062	15		YFR011C
GO:0045931	positive regulation of mitotic cell cycle	0.0409946	7		YGL003C
GO:1902275	regulation of chromatin organization	0.0409946	7		YGL029W
GO:0033043	regulation of organelle organization	0.0409946	20		YGL040C
GO:0022413	reproductive process in single-celled organism	0.0431173	10		YGL043W
GO:0030435	sporulation resulting in formation of a cellular spore	0.0431173	13		YGL066W
GO:0043934	sporulation	0.0431173	13		YGL094C
GO:0048646	anatomical structure formation involved in morphogenesis	0.0431173	13		YGL111W
GO:0007154	cell communication	0.0432073	31		YGL130W
GO:0016042	lipid catabolic process	0.0432772	6		YGL137W
GO:0051253	negative regulation of RNA metabolic process	0.0462603	23		YGL140C
GO:0090068	positive regulation of cell cycle process	0.0472834	8		YGR013W
GO:0071852	fungal-type cell wall organization or biogenesis	0.0494553	17		YGR044C
					YGR136W
					YGR146C
					YGR211W
					YGR215W
					YGR231C
					YGR240C
					YGR246C
					YHL003C
					YHL027W
					YHL040C
					YHR018C
					YHR030C
					YHR069C
					YHR096C
					YHR137W
					YIL005W
					YIL075C
					YIL121W
					YIL135C
					YIL147C
					YIR014W
					YJL008C
					YJL053W
					YJL076W
					YJL128C
					YJL137C
					YJL174W
					YJL208C
					YJR117W
					YJR140C
					YKL042W
					YKL063C
					YKL077W
					YKL140W
					YKL145W
					YKL163W
					YKL166C
					YKL190W
					YKL204W
					YKL212W
					YKR014C
					YKR067W
					YKR091W
					YKR092C
					YLL018C
					YLL028W
					YLL043W
					YLL051C
					YLR020C
					YLR033W
					YLR034C
					YLR051C
					YLR056W
					YLR069C
					YLR088W
					YLR153C
					YLR168C
					YLR208W
					YLR267W
					YLR300W
					YLR307C-A
					YLR312C
					YLR330W
					YLR342W
					YLR371W
					YLR399C
					YLR418C
					YLR421C
					YML053C
					YML117W
					YMR001C
					YMR008C
					YMR012W
					YMR015C
					YMR031C
					YMR039C
					YMR044W
					YMR064W
					YMR086W
					YMR115W
					YMR153W
					YMR197C
					YMR200W
					YMR207C
					YMR309C
					YNL068C
					YNL085W
					YNL098C
					YNL101W
					YNL107W
					YNL118C
					YNL139C
					YNL186W
					YNL199C
					YNL229C
					YNL247W
					YNL267W
					YNL271C
					YNL289W
					YNL295W
					YNL305C
					YNR017W
					YNR051C
					YOL021C
					YOL027C
					YOL087C
					YOL098C
					YOL112W
					YOR008C
					YOR044W
					YOR066W
					YOR109W
					YOR198C
					YOR221C
					YOR260W
					YOR267C
					YOR274W
					YOR296W
					YOR362C
					YOR375C
					YPL004C
					YPL009C
					YPL013C
					YPL014W
					YPL026C
					YPL049C
					YPL074W
					YPL087W
					YPL159C
					YPL180W
					YPL229W
					YPL239W
					YPL260W
					YPR003C
					YPR034W
					YPR036W
					YPR041W
					YPR065W
					YPR115W
					YPR124W
					YPR156C
					YPR158W
